# The D4Z4caster DNA methylation signature identifies individuals at epigenetic risk for developing facioscapulohumeral muscular dystrophy (FSHD)

**DOI:** 10.64898/2026.05.26.727947

**Authors:** Takako I. Jones, Brooke Z. Eriksen, Maryam Naveed Farooqi, Taylor Gould, Peter L. Jones, Oliver D. King

## Abstract

**Background:** Facioscapulohumeral muscular dystrophy (FSHD) is caused by epigenetic dysregulation at the chromosome 4q35 D4Z4 repeat array under specific permissive genetic conditions. Due to the complexity, expense, and general inaccessibility of FSHD genetic testing, many individuals displaying characteristic muscle weakness are never genetically confirmed and at-risk relatives cannot get screened. We previously developed a targeted bisulfite sequencing (BSS) protocol using the Sanger method to determine DNA methylation levels at specific D4Z4 loci relevant to distinguishing forms of FSHD from non-FSHD that can be used with DNA isolated from saliva, thereby reducing cost and increasing accessibility compared to traditional D4Z4 deletion testing that uses DNA isolated from blood.

**Methods:** Here, we adapt the D4Z4 BSS protocol to next-generation sequencing (NGS) to increase sequencing depth and further reduce cost, validate both sequencing technologies against several cohorts of genetically defined samples, and introduce the D4Z4caster software for computing DNA methylation signatures with diagnostic utility from raw sequencing data.

**Results:** Both Sanger and NGS BSS methods using D4Z4caster were validated as providing high sensitivity and specificity, with geometric mean of sensitivity and specificity (G-mean) >95% and area-under-the ROC curve (AUC) of 0.99. The NGS method allows for higher throughput and increased read depth, while the Sanger method allows faster processing of individual samples. Importantly, the NGS method could identify FSHD1 cases that are likely mosaic and would otherwise be missed.

**Conclusions:** D4Z4caster methylation signatures can accurately detect contracted FSHD1-permissive chromosome 4q35 alleles, hypomethylation of D4Z4 arrays indicative of FSHD2, and SNPs that are important for diagnostic use. This workflow is amenable to transitioning to clinical settings for an accurate, low-cost FSHD molecular diagnostic test that could be accessible worldwide.

**What is already known on this topic:** Currently accepted genetic diagnostics for FSHD1 are complex and expensive and can mischaracterize certain complex genetic cases. These diagnostics all require high molecular weight genomic DNA typically freshly isolated from blood, highly specialized equipment, and additional testing for FSHD2, making FSHD diagnostics the most expensive among neuromuscular diseases and inaccessible to much of the world. However, the epigenetic status of the 4q35 and 10q26 D4Z4 repeat arrays, as determined by DNA methylation status using our bisulfite sequencing-based protocol, distinguishes genetically FSHD1, FSHD2, and non-FSHD samples. Additionally, since our protocol is PCR-based, it can utilize DNA isolated from multiple sources, including saliva and buccal swabs.

**What this study adds:** This study validates the relevant DNA methylation signatures against several large cohorts of genetically-confirmed FSHD and non-FSHD samples and optimizes the DNA methylation data analysis for the greater accuracy required for diagnostic utility, including the exclusion of nonpathogenic chromosome 10q or 4A166 contractions. In addition, we introduce the D4Z4caster analysis software, which runs in a portable and scalable Docker container, and provides increased quantitative accuracy important for: 1) confirming likely clinical cases of FSHD that do not meet the currently accepted genetic definition of FSHD1 or FSHD2, 2) identifying FSHD1 somatic mosaicism, and 3) potential prognostic applications.

**How this study might affect research, practice or policy:** FSHD1 is genetically defined by a D4Z4 array at the 4q35 locus that is contracted to 1-10 repeat units. However, disease penetrance is influenced by repeat number, epigenetic modifications, and genetic background, causing a misalignment of current genetic diagnosis with clinical diagnosis. This study will improve the accuracy of epigenetic analysis for determining cases of genetic FSHD, help broaden the definition of genetic FSHD to more accurately correspond to clinical FSHD, and allow identification of those at risk for developing clinical FSHD in affected families and in large population studies now being performed and proposed. In addition, it will better inform how an individual’s epigenetic status is interpreted for potential prognostic value. Overall, this methodology is: 1) significantly less expensive than current clinically-approved FSHD diagnostic technologies, 2) more accessible due to compatibility with DNA isolated from multiple sources including saliva, and 3) compatible with the current sequencing equipment and workflow for DNA isolation used in commercial clinical laboratories. Together, these advantages will help move the technology toward becoming an approved molecular diagnostic test for FSHD in the USA, Europe, and countries currently lacking clear access to testing.
