## Supplemental Table 5 for "The D4Z4caster DNA methylation signature identifies individuals at epigenetic risk for developing facioscapulohumeral muscular dystrophy (FSHD)"

##### Coefficients of elastic net logistic regression models #####
# Score S in first column is on scale of percent methylation, between 0% and 100%
# Coefficients slope, and assay_type_Sanger are for input values x and w:
# x = log(p/(1-p)) for p = (S+1)/102 [log is base-e natural logarithm, sometimes denoted ln]
# w = 1 for Sanger data, w = 0 for NGS data
# Prob(FSHD) = 1/(1+exp(-Z)) where Z = intercept + slope*x + assay_type_Sanger*w
# allele_type A = 4A, L = 4AL (used to split data, not as covariate)
# lambda = elastic net regularization penalty (with alpha = 0.5)
# lambda_cv_type = option for how lambda is selected by glmnet during cross-validation
# Columns NGS_Pr_XX and Sanger_Pr_XX give values of S (on original scale of percent methylation)
# for which Prob(FSHD) = XX/100 (05%, 10%, 25%, 50%, 75%, 90%, 95%)
#####
score	allele_type	intercept	slope	assay_type_Sanger	lambda	lambda_cv_type	NGS_Pr_05	NGS_Pr_10	NGS_Pr_25	NGS_Pr_50	NGS_Pr_75	NGS_Pr_90	NGS_Pr_95	Sanger_Pr_05	Sanger_Pr_10	Sanger_Pr_25	Sanger_Pr_50	Sanger_Pr_75	Sanger_Pr_90	Sanger_Pr_95
mean	A	-2.450	-4.599	1.700	0.00444	1se	52.740	48.600	42.562	36.730	31.248	26.225	23.108	61.942	57.959	51.933	45.852	39.888	34.199	30.553
Q1	A	-3.887	-2.926	1.058	0.00414	1se	41.853	35.666	27.381	20.356	14.700	10.331	8.002	51.007	44.516	35.344	27.100	20.125	14.518	11.447
e2.m1	A	-3.141	-3.212	0.511	0.00673	1se	48.440	42.562	34.312	26.880	20.507	15.272	12.336	52.494	46.570	38.069	30.216	23.331	17.567	14.291
ex.m1	A	-3.164	-3.371	1.494	0.00628	1se	48.336	42.733	34.845	27.679	21.459	16.271	13.319	59.525	53.978	45.686	37.618	30.159	23.582	19.686
pct10	A	-3.193	-1.258	0.127	0.02677	1se	44.966	30.792	15.215	6.459	2.252	0.383	0.000	47.534	33.049	16.644	7.190	2.587	0.528	0.000
pct05	A	-2.947	-0.923	0.000	0.05872	1se	49.924	30.353	11.133	3.024	0.259	0.000	0.000	49.924	30.353	11.133	3.024	0.259	0.000	0.000
pct03	A	-3.290	-0.999	0.000	0.05524	1se	41.260	24.580	9.224	2.647	0.243	0.000	0.000	41.260	24.580	9.224	2.647	0.243	0.000	0.000
Q2	A	-1.983	-3.221	1.376	0.00544	1se	57.553	51.692	43.039	34.775	27.305	20.879	17.155	67.730	62.336	53.879	45.203	36.798	29.098	24.419
mean	L	1.021	-2.563	0.027	0.00444	1se	83.101	78.385	69.963	60.024	49.225	38.494	31.709	83.258	78.572	70.193	60.286	49.497	38.753	31.947
Q1	L	-0.352	-2.588	0.053	0.00414	1se	73.597	67.443	57.302	46.535	36.069	26.734	21.300	74.007	67.905	57.815	47.057	36.556	27.152	21.661
e2.m1	L	0.033	-2.576	0.000	0.00673	1se	76.575	70.790	61.022	50.324	39.597	29.752	23.900	76.575	70.790	61.022	50.324	39.597	29.752	23.900
ex.m1	L	0.448	-2.544	0.352	0.00628	1se	79.725	74.359	65.043	54.480	43.515	33.127	26.809	81.959	76.989	68.192	57.951	47.007	36.334	29.691
pct10	L	-2.032	-2.835	0.209	0.02677	1se	58.135	51.483	41.677	32.464	24.389	17.730	14.030	59.952	53.355	43.514	34.139	25.818	18.882	14.998
pct05	L	-2.821	-2.748	0.403	0.05872	1se	51.148	44.239	34.522	25.903	18.754	13.147	10.147	54.871	47.952	37.986	28.905	21.194	15.029	11.687
pct03	L	-3.854	-3.186	0.631	0.05524	1se	42.773	37.034	29.229	22.439	16.796	12.282	9.799	47.778	41.866	33.606	26.205	19.897	14.743	11.867
Q2	L	0.502	-1.263	0.000	0.00544	1se	94.745	90.230	78.581	59.995	38.167	20.125	11.883	94.745	90.230	78.581	59.995	38.167	20.125	11.883
mean	A	-3.773	-7.926	4.188	0.00033	min	47.337	44.947	41.477	38.086	34.803	31.652	29.596	60.650	58.330	54.856	51.336	47.803	44.291	41.931
Q1	A	-6.367	-5.470	2.984	0.00021	min	34.545	31.451	27.177	23.270	19.752	16.629	14.725	47.955	44.492	39.501	34.712	30.201	26.028	23.403
e2.m1	A	-5.016	-5.907	1.964	0.00055	min	41.146	38.056	33.681	29.559	25.732	22.228	20.037	49.535	46.316	41.643	37.110	32.784	28.721	26.129
ex.m1	A	-5.111	-6.199	3.827	0.00051	min	41.177	38.230	34.048	30.091	26.397	22.995	20.854	56.791	53.751	49.239	44.738	40.319	36.046	33.252
pct10	A	-5.020	-2.205	1.579	0.00315	min	27.628	21.190	13.741	8.495	4.988	2.724	1.682	44.288	35.992	25.205	16.708	10.546	6.341	4.342
pct05	A	-4.897	-1.598	1.356	0.00523	min	22.211	14.893	7.662	3.548	1.339	0.190	0.000	40.588	29.736	17.178	9.029	4.302	1.737	0.732
pct03	A	-5.558	-1.711	1.598	0.00492	min	17.191	11.546	6.010	2.813	1.042	0.085	0.000	35.287	25.823	15.123	8.171	4.040	1.716	0.771
Q2	A	-2.779	-5.251	3.229	0.00044	min	50.802	47.176	41.907	36.810	31.980	27.493	24.665	65.932	62.589	57.465	52.183	46.853	41.592	38.108
mean	L	2.809	-5.583	0.034	0.00033	min	74.176	71.448	67.154	62.567	57.752	52.792	49.382	74.296	71.575	67.291	62.712	57.903	52.946	49.537
Q1	L	0.057	-5.234	0.000	0.00021	min	64.237	60.818	55.610	50.280	44.944	39.718	36.281	64.237	60.818	55.610	50.280	44.944	39.718	36.281
e2.m1	L	1.099	-5.204	-0.753	0.00055	min	68.873	65.633	60.612	55.366	50.002	44.639	41.051	65.607	62.220	57.034	51.695	46.319	41.023	37.526
ex.m1	L	1.501	-5.146	0.544	0.00051	min	70.754	67.576	62.615	57.386	51.994	46.556	42.894	72.953	69.906	65.110	60.002	54.676	49.245	45.554
pct10	L	-3.854	-9.378	-1.033	0.00315	min	47.530	45.508	42.562	39.666	36.839	34.095	32.284	44.738	42.737	39.838	37.005	34.256	31.604	29.863
pct05	L	-7.109	-9.994	-0.533	0.00523	min	39.526	37.714	35.111	32.590	30.161	27.834	26.313	38.230	36.441	33.876	31.399	29.019	26.744	25.259
pct03	L	-10.002	-11.100	-0.077	0.00492	min	34.312	32.774	30.577	28.461	26.431	24.492	23.227	34.153	32.619	30.427	28.316	26.293	24.361	23.100
Q2	L	1.974	-3.429	0.155	0.00044	min	81.372	77.686	71.433	64.286	56.473	48.339	42.829	82.081	78.491	72.376	65.344	57.607	49.494	43.966
